# Nuclear Argonaute HRDE-1 Maintains Chromatin-Independent Transcriptional Silencing through a Transgenerational Small RNA Feedback Loop

**DOI:** 10.1101/2025.09.24.678226

**Authors:** Arantxa M. L. Rojas, Almira Chervova, Loan Bourdon, Jagannath Jayaraj, Ana Karina Morao, Olivier Feudjio, Sofija Illic, Sara Capurso, Piergiuseppe Quarato, Julie Ovieve, Germano Cecere

**Affiliations:** Mechanisms of Epigenetic Inheritance, Department of Developmental and Stem Cell Biology, Institut Pasteur, CNRS UMR3738, Paris; Bioinformatics and Biostatistics Hub, Department of Computational Biology, Institut Pasteur, USR 3756, CNRS, Paris; Université Paris Cité, BioSPC, Paris, France

## Abstract

Epigenetic inheritance of transcriptional silencing is traditionally attributed to chromatin-based mechanisms in which Argonaute–small RNA complexes recruit histone-modifying enzymes. Here we show that, in *Caenorhabditis elegans*, the nuclear Argonaute HRDE-1 maintains germline transcriptional repression independently of canonical heterochromatin marks. Using inducible, germline-specific HRDE-1 depletion combined with nuclear sorting, CUT&Tag, and nascent transcription profiling, we identified endogenous genes that become transcriptionally activated upon loss of HRDE-1 despite retaining H3K9me3 and H3K23me3. HRDE-1 directly restrains RNA polymerase II (Pol II) while simultaneously promoting polyUG-dependent amplification of antisense 22G-RNAs in perinuclear condensates, thereby coupling nuclear transcriptional repression to small RNA biogenesis. HRDE-1 loss causes progressive erosion of 22G-RNAs and delays silencing re-establishment, revealing a transgenerational feedback loop in which small RNAs, and not chromatin modifications, constitute the primary heritable signal. These findings redefine nuclear Argonautes as active drivers of RNA-based epigenetic inheritance and broaden our understanding of how small RNA pathways maintain transcriptional silencing across generations.
