## Supplemental Table 1 for "Nuclear Argonaute HRDE-1 Maintains Chromatin-Independent Transcriptional Silencing through a Transgenerational Small RNA Feedback Loop"

### Sheet: Strain list
Supplementary Table 1. Strain list generated or used in this study.
Strain name	Genotype	Method	Strain origin	Description
N2	C. elegans wild isolate (Bristol)		CGC
FX1200	hrde-1(tm1200) III		Eric Miska Lab	Heritable RNAi defective
SX922	prg-1(n4357) I		CGC	21U RNA expression abnormal. Temperature sensitive sterility. Transposon silencing abnormal. 724 bp deletion affecting exons 2, 3 and 4.
YY186	nrde-2 (gg91) II		CGC	T to A substitution at position 129 and Y to stop at position 24 in exon 2
MHE178	met-2(ok2307) III; set-25(n5021)III	Cross	this study	Cross between RB1789 and MT17463 strains
WM286	rde-3(ne3370)		CGC	rde-3/mut-2. RNAi deficient. Temperature-sensitive sterile. In-frame deletion
FX02252	rde-8 (tm2252) IV		Carolyn Phillips Lab	USC857
USC880	nyn-2 (tm4844) I ; nyn-1 (tm5004) IV		Carolyn Phillips Lab	USC880
MHE244	nyn-2 (tm4844) I ; rde-8 (tm2252) IV ; nyn-1 (tm5004) IV	Cross	this study	This strain is referred as "endo" in this study
RFK240	mut-16(pk710) I		René Ketting Lab
YY996	znfx-1(gg561) II		CGC	Heritable RNAi defective, germline immortality. 8,476-bp deletion that deletes most (2,300 out of 2,400 amino acids) of ZNFX-1, including the helicase domain
MHE261	hrde-1(tm1200) III ; znfx-1(gg561) II	Cross	this study
MHE204	mjls145mex-5p::GFP::his-58::21-UR-1 sense::tbb-2 3'UTR] II; hrde-1(gcp068[degron::3xFlag::hrde-1])III; ieSi38[sun-1p::TIR1//mRuby//sun-1 3'UTR + Cbr-unc-119(+)] IV	CRISPR-Cas9	this study	Strain with AID tag on endogenous HRDE-1 for auxin-inducible depletion in the germline
MHE309	mjls145mex-5p::GFP::his-58::21-UR-1 sense::tbb-2 3'UTR] II; hrde-1(gcp068[degron::3xFlag::hrde-1])III	Cross	this study	Control strain for AID:HRDE-1 without TIR-1. Cross between SX1287 and MHE204
MHE205	mjls145mex-5p::GFP::his-58::21-UR-1 sense::tbb-2 3'UTR] II; set-25(gcp069[degron::2xHA::set-25])III; ieSi38[sun-1p::TIR1//mRuby//sun-1 3'UTR + Cbr-unc-119(+)] IV	CRISPR-Cas9	this study	Strain with AID tag on endogenous SET-25 for auxin-inducible depletion in the germline
MHE222	mjls145mex-5p::GFP::his-58::21-UR-1 sense::tbb-2 3'UTR] II; hrde-1(gcp068[degron::3xFlag::hrde-1])III; set-25(gcp078[degron::2xHA::set-25])III; ieSi38[sun-1p::TIR1//mRuby//sun-1 3'UTR + Cbr-unc-119(+)] IV	CRISPR-Cas9	this study	Strain with AID tags on endogenous HRDE-1 and SET-25 for auxin-inducible depletion on the germline. CRISPR-Cas9 for AID tag introduction on SET-25 into MHE204
MHE262	znfx-1 (gg561) II; hrde-1(gcp068[degron::3xFlag::hrde-1]) III; ieSi38[sun-1p::TIR1//mRuby//sun-1 3'UTR + Cbr-unc-119(+)] IV	Cross	this study	Strain with AID tag on endogenous HRDE-1 for auxin-inducible depletion in the germline in znfx-1 mutant. Cross between MHE204 and YY996
SX1287	mjls145mex-5p::GFP::his-58::21-UR-1 sense::tbb-2 3'UTR] II		CGC	Control piRNA sensor strain accompanying SX1316. Instead of antisense 21UTR-1 target site, this transgene contains the piRNA sequence in sense and histone GFP is not silenced
MHE199	mjls145mex-5p::GFP::his-58::21-UR-1 sense::tbb-2 3'UTR] II; hrde-1(tm1200) III	Cross	this study	Cross between SX1287 and FX1200 strains
