## Supplemental Table 2 for "Nuclear Argonaute HRDE-1 Maintains Chromatin-Independent Transcriptional Silencing through a Transgenerational Small RNA Feedback Loop"

### Sheet: Supplementary Table 
Supplementary Table 2. CRISPR-Cas9 guide RNA lists used in this study.
	Allele	Description	Target	Guide RNA
	hrde-1(gcp068[AID::3xFlag::hrde-1])III	In frame insertion of AID::3xFlag before hrde-1's START codon	hrde-1	5'-ATAATTTTGTCGAGCAAGT-3'
	set-25(gcp069[AID::2xHA::set-25])III	In frame insertion of AID::2xHA before set-25's START codon	set-25	5'-gaaaagaATGCTTCCAGCT-3'
	set-25(gcp078[AID::2xHA::set-25])III	In frame insertion of AID::2xHA before set-25's START codon	set-25	5'-gaaaagaATGCTTCCAGCT-3'
		dsDNA used in this study as repair template
	Allele	Sequence	Target
	hrde-1(gcp068[AID::3xFlag::hrde-1])III	ttttcgtttcatcgtttcttatttcagtcaaacATGCCTAAAGATCCAGCCAAACCTCCGGCCAAGGCACAAGTTGTGGGATGGCCACCGGTGAGATCATACCGGAAGAACGTGATGGTTTCCTGCCAAAAATCAAGCGGTGGCCCGGAGGCGGCGGCGTTCGTGAAGGATTACAAGGATGACGATggtGATTATAAAGATCATGACatcGACTACAAAGACCATGACGCtGACTTGCTCGACAAAATTATGGGAAGTTCGTCTT	hrde-1
	Allele	Sequence	Target
	set-25(gcp069[AID::2xHA::set-25])III	tgaaaaacaattagaaattttcagaaaagaATGCCTAAAGATCCAGCCAAACCTCCGGCCAAGGCACAAGTTGTGGGATGGCCACCGGTGAGATCATACCGGAAGAACGTGATGGTTTCCTGCCAAAAATCAAGCGGTGGCCCGGAGGCGGCGGCGTTCGTGAAGTACCCATACGATGTTCCAGATTACGCTGGCTATCCCTATGACGTCCCGGACTATGCACTTCCAGCTTGGGGAACATCTACAGAAGCGAC	set-25
	set-25(gcp078[AID::2xHA::set-25])III
	Oligos used to generate dsDNA template for in vitro transcription of guide RNA
	Oligos sequence	Description	Target gene
	5'-AAAAGCACCGACTCGGTGC-3'	AP905.2 reverse
	5'-gTAATACGACTCACTATAGGATAATTTTGTCGAGCAAGTgttttagagctagaaatagc-3'	Use in combination with AP905.2 reverse to generate a template for in vitro transcription of hrde-1 guide RNA	hrde-1
	5'-gTAATACGACTCACTATAGGgaaaagaATGCTTCCAGCTgttttagagctagaaatagc-3'	Use in combination with AP905.2 reverse to generate a template for in vitro transcription of set-25 guide RNA	set-25
	In bold T7 promoter for in vitro transcription
	In red guide RNA sequence 5'-3'
	In lower case nucleotides sequence to amplify tracrRNA from AP905.2
	Oligos used for genotyping CRISPR edits
	Oligos sequence (5'-3')	Description	Target gene
	GATTTGAACTTTTGTACCGCCAC	Forward primer in hrde-1's 5'UTR	hrde-1
	CGGAGTAGAGAACATTGGTGctg	Reverse primer in hrde-1's 2nd exon	hrde-1
	CTTTTCTGAAAATTTCTAATTGTTTTTCA	Forward primer in set-25's 5'UTR	set-25
	GGGAACATCTACAGAAGCGAC	Reverse primer in set-25's 1st exon	set-25
