## Supplemental Table 3 for "Nuclear Argonaute HRDE-1 Maintains Chromatin-Independent Transcriptional Silencing through a Transgenerational Small RNA Feedback Loop"

### Sheet: primers
Supplementary Table 3. List of primers used in this study
name	sequence 5' - 3'	used for	gene
RT primer UG		polyUG reverse transcription primer
rv1 UG universal	GCTATGGCTGTTCTCATGGC	universal reverse primer, polyUG assay, PCR1
rv2 UG universal	GGCGTCGCCATATTCTACTT	universal reverse primer, polyUG assay, PCR2
fw1_gsa-1	GAGTTCTACGATCACATTCT	specific forward primer, polyUG assay, PCR1	gsa-1
fw2_gsa-1	CACTTGCTGGAAAGACAAGG	specific forward primer, polyUG assay, PCR2	gsa-1
fw1_f07b7.1	CGACCCCTCCGAAGAACATC	specific forward primer, polyUG assay, PCR1	F07B7.1/W09B7.1
fw2_f07b7.1	TGCCCACTCAACACATCAGG	specific forward primer, polyUG assay, PCR2	F07B7.1/W09B7.1
fw1_f07b7.2	ATCGTCCCACACACTTGAGG	specific forward primer, polyUG assay, PCR1	F07B7.2/W09B7.2
fw2_f07b7.2	TCTTTGCGACGATCCTGGTC	specific forward primer, polyUG assay, PCR2	F07B7.2/W09B7.2
fw1_c38d9.2	ACAGAAGAGACACCATTGCCG	specific forward primer, polyUG assay, PCR1	C38D9.2
fw2_c38d9.2	TCCGAGGACAAATTGCTCACAC	specific forward primer, polyUG assay, PCR2, and fw qPCR	C38D9.2
fw1_f15d4.5	TGGATCCTCGTGCCAAACCG	specific forward primer, polyUG assay, PCR1	F15D4.5
fw2_f15d4.5	AGGCGATCTTAGACGAAGAA	specific forward primer, polyUG assay, PCR2	F15D4.5
fw1_d2096.1	GTTGAAGAGGTTCTTGCCGC	specific forward primer, polyUG assay, PCR1	timm-17B.2
fw2_d2096.1	TGACAATGCCACAACGTGTTC	specific forward primer, polyUG assay, PCR2	timm-17B.2
fw1_f55a6.3	CTCTTGTGGCGTTTCGATGA	specific forward primer, polyUG assay, PCR1	F55A3.6
fw2_f55a6.3	CACCATCTTCTTTCGCAGGC	specific forward primer, polyUG assay, PCR2	F55A3.6
fw1_bath-13	ATGGTCCTCCCAAAGAAGGA	specific forward primer, polyUG assay, PCR1	bath-13
fw2_bath-13	CTTGCGAGGGCGATCACT	specific forward primer, polyUG assay, PCR2	bath-13
fw_f07b7.1	TCAAGACAAGCACAAGCCCG	fw qPCR	F07B7.1/W09B7.1
rv_f07b7.1	GGCTCTGCGGCAGAAGATGC	rv qPCR	F07B7.1/W09B7.1
fw_f07b7.2	CGATCCTGGTCAGCTTGCAC	fw qPCR	F07B7.2/W09B7.2
rv_f07b7.2	ACGGTCAATTGCATGTTGCT	rv qPCR	F07B7.2/W09B7.2
rv_c38d9.2	GTGCAGGAATTCCCAGGAGG	rv qPCR	C38D9.2
fw_f15d4.5	ACCATTCGAAGATAGATGGGC	fw qPCR	F15D4.5
rv_f15d4.5	TCGTAGGTATTTTGATGGGCTTG	rv qPCR	F15D4.5
fw_d2096.1	TTGAAGAGGTTCTTGCCGCC	fw qPCR	timm-17B.2
rv_d2096.1	CAACGGACGACGAGATGAGA	rv qPCR	timm-17B.2
fw_f55a6.3	GGCCCGTTTTACACATTCCG	fw qPCR	F55A3.6
rv_f55a6.3	TGGTCCAGAGCTCATGTAATCG	rv qPCR	F55A3.6
fw_f49f1.7	CCTGCAGTGACACTAATTCGGA	fw qPCR	F49F1.7
rv_f49f1.7	TGATCCATGCACCAGGTTGG	rv qPCR	F49F1.7
fw_zc15.3	CAGTACAAGCTCGAGCGCAA	fw qPCR	ZC15.3
rv_zc15.3	GCAGCGAGTATGCAGAAGC	rv qPCR	ZC15.3
fw_c27c7.1	CAAACCAACAGGCAACCCTTC	fw qPCR	C27C7.1
rv_c27c7.1	AGCCCGACGATGCTCTTTGAA	rv qPCR	C27C7.1
fw_ife-5	GTGTGTAACGTCAGAGGACAGG	fw qPCR	ife-5
rv_ife-5	CCATCAGCTTCTCCTTCAGC	rv qPCR	ife-5
fw_act-3	CACGAGACTTCTTACAACTCC	fw qPCR	act-3
rv_act-3	GCATACGATCAGCAATTCCT	rv qPCR	act-3
fw_premRNA_c38d9.2	AATTGAATTTGCCCAGCACG	fw qPCR nascent mRNA	C38D9.2
fw_premRNA_f15d4.5	AAGCGAAACGGCTCGTCACT	fw qPCR nascent mRNA	F15D4.5
rv_premRNA_c38d9.2/f15d4.5	CAATTTTGGAGACTAAAGGC	rv qPCR nascent mRNA	C38D9.2/F15D4.5
f07b7.1_1	TTTGTTGGACTTTCTGCCTttacactcggacctcgtcgacatgcatt	probe for RNA FISH (uppercase) with FLAP homologous sequence (lowercase)	F07B7.1/W09B7.1
f07b7.1_2	TCAGCGGTTGTTGATTTTTttacactcggacctcgtcgacatgcatt	probe for RNA FISH (uppercase) with FLAP homologous sequence (lowercase)	F07B7.1/W09B7.1
f07b7.1_3	GAGACGAAGTGACGTCGTTttacactcggacctcgtcgacatgcatt	probe for RNA FISH (uppercase) with FLAP homologous sequence (lowercase)	F07B7.1/W09B7.1
f07b7.1_4	TACTTCACCGTCGGTATTCttacactcggacctcgtcgacatgcatt	probe for RNA FISH (uppercase) with FLAP homologous sequence (lowercase)	F07B7.1/W09B7.1
f07b7.1_5	TTGGATGTTCTTCGGAGGGttacactcggacctcgtcgacatgcatt	probe for RNA FISH (uppercase) with FLAP homologous sequence (lowercase)	F07B7.1/W09B7.1
f07b7.1_6	CACCTGATGTGTTGAGTGGttacactcggacctcgtcgacatgcatt	probe for RNA FISH (uppercase) with FLAP homologous sequence (lowercase)	F07B7.1/W09B7.1
f07b7.1_7	AATCTCCGTGGTATTCCGCttacactcggacctcgtcgacatgcatt	probe for RNA FISH (uppercase) with FLAP homologous sequence (lowercase)	F07B7.1/W09B7.1
f07b7.1_8	CGGAGCGGATGAGTGGACTttacactcggacctcgtcgacatgcatt	probe for RNA FISH (uppercase) with FLAP homologous sequence (lowercase)	F07B7.1/W09B7.1
f07b7.1_9	TGCTGCTATCGAGGAGAGAttacactcggacctcgtcgacatgcatt	probe for RNA FISH (uppercase) with FLAP homologous sequence (lowercase)	F07B7.1/W09B7.1
f07b7.1_10	TCTCTTCGTGCTCAATAGTttacactcggacctcgtcgacatgcatt	probe for RNA FISH (uppercase) with FLAP homologous sequence (lowercase)	F07B7.1/W09B7.1
f07b7.1_11	TGTCCATGTCCATAACCACttacactcggacctcgtcgacatgcatt	probe for RNA FISH (uppercase) with FLAP homologous sequence (lowercase)	F07B7.1/W09B7.1
f07b7.1_12	CACTTTCATTTGGGTGTTCttacactcggacctcgtcgacatgcatt	probe for RNA FISH (uppercase) with FLAP homologous sequence (lowercase)	F07B7.1/W09B7.1
f07b7.1_13	GCATTCGGGTCGTCATAATttacactcggacctcgtcgacatgcatt	probe for RNA FISH (uppercase) with FLAP homologous sequence (lowercase)	F07B7.1/W09B7.1
f07b7.1_14	CATGCTTCGAGAGCGGATGttacactcggacctcgtcgacatgcatt	probe for RNA FISH (uppercase) with FLAP homologous sequence (lowercase)	F07B7.1/W09B7.1
f07b7.1_15	GAATTCCTTCCATTCCTTCttacactcggacctcgtcgacatgcatt	probe for RNA FISH (uppercase) with FLAP homologous sequence (lowercase)	F07B7.1/W09B7.1
f07b7.1_16	AATCGGTCCCTTTCGTTCAttacactcggacctcgtcgacatgcatt	probe for RNA FISH (uppercase) with FLAP homologous sequence (lowercase)	F07B7.1/W09B7.1
f07b7.1_17	GTCAATGATGCTTGTGCCTttacactcggacctcgtcgacatgcatt	probe for RNA FISH (uppercase) with FLAP homologous sequence (lowercase)	F07B7.1/W09B7.1
f07b7.1_18	GTCATGGAGCCATTCAGAGttacactcggacctcgtcgacatgcatt	probe for RNA FISH (uppercase) with FLAP homologous sequence (lowercase)	F07B7.1/W09B7.1
f07b7.1_19	TGCAACTGCGCTTTGAGTGttacactcggacctcgtcgacatgcatt	probe for RNA FISH (uppercase) with FLAP homologous sequence (lowercase)	F07B7.1/W09B7.1
f07b7.1_20	TTGCAGATGCTTTCGACCGttacactcggacctcgtcgacatgcatt	probe for RNA FISH (uppercase) with FLAP homologous sequence (lowercase)	F07B7.1/W09B7.1
f07b7.1_21	ATTATTTGCGTCTCCAGGCttacactcggacctcgtcgacatgcatt	probe for RNA FISH (uppercase) with FLAP homologous sequence (lowercase)	F07B7.1/W09B7.1
f07b7.1_22	TTGTCCACGTGGTGCTCATttacactcggacctcgtcgacatgcatt	probe for RNA FISH (uppercase) with FLAP homologous sequence (lowercase)	F07B7.1/W09B7.1
f07b7.1_23	GCTTGTGCTTGTCTTGAATttacactcggacctcgtcgacatgcatt	probe for RNA FISH (uppercase) with FLAP homologous sequence (lowercase)	F07B7.1/W09B7.1
f07b7.1_24	ATTCAGCGGATGATGAGCGttacactcggacctcgtcgacatgcatt	probe for RNA FISH (uppercase) with FLAP homologous sequence (lowercase)	F07B7.1/W09B7.1
f07b7.1_25	TTCCCTTGGAAGAAGTTCCttacactcggacctcgtcgacatgcatt	probe for RNA FISH (uppercase) with FLAP homologous sequence (lowercase)	F07B7.1/W09B7.1
f07b7.1_26	TGTCCTTGTTCTTTTGCAGttacactcggacctcgtcgacatgcatt	probe for RNA FISH (uppercase) with FLAP homologous sequence (lowercase)	F07B7.1/W09B7.1
f07b7.1_27	GAGCCTGAGTAGGCTTTTGttacactcggacctcgtcgacatgcatt	probe for RNA FISH (uppercase) with FLAP homologous sequence (lowercase)	F07B7.1/W09B7.1
FLAP Y Cy-5	/5Cy5/AATGCATGTCGACGAGGTCCGAGTGTAA/3Cy5Sp/	FLAP probe conjugated with Cy-5
